# Evolutionary consequences of domestication on the selective effects of new amino acid changing mutations in canids

**DOI:** 10.1101/2024.11.13.623529

**Authors:** Carlos Eduardo G. Amorim, Chenlu Di, Meixi Lin, Clare Marsden, Christina A. Del Carpio, Jonathan C. Mah, Jacqueline Robinson, Bernard Y. Kim, Jazlyn A. Mooney, Omar E. Cornejo, Kirk E. Lohmueller

## Abstract

The domestication of wild canids led to dogs no longer living in the wild but instead residing alongside humans. Extreme changes in behavior and diet associated with domestication may have led to the relaxation of the selective pressure on traits that may be less important in the domesticated context. Thus, here we hypothesize that strongly deleterious mutations may have become less deleterious in domesticated populations. We test this hypothesis by estimating the distribution of fitness effects (DFE) for new amino acid changing mutations using whole-genome sequence data from 24 gray wolves and 61 breed dogs. We find that the DFE is strikingly similar across canids, with 26-28% of new amino acid changing mutations being neutral/nearly neutral (|*s|* < 1e-5), and 41-48% under strong purifying selection (|*s|* > 1e-2). Our results are robust to different model assumptions suggesting that the DFE is stable across short evolutionary timescales, even in the face of putative drastic changes in the selective pressure caused by artificial selection during domestication and breed formation. On par with previous works describing DFE evolution, our data indicate that the DFE of amino acid changing mutations depends more strongly on genome structure and organismal characteristics, and less so on shifting selective pressures or environmental factors. Given the constant DFE and previous data showing that genetic variants that differentiate wolf and dog populations are enriched in regulatory elements, we speculate that domestication may have had a larger impact on regulatory variation than on amino acid changing mutations.

**Significance Statement:** Domestication of dogs to live alongside humans resulted in a dramatic shift in the pressures of natural selection. Thus, comparing dogs and wolves offers a unique opportunity to assess how these shifts in selective pressures have impacted the fitness effects of individual mutations. In this project, we use patterns of genetic variation in dogs and wolves to estimate the distribution of fitness effects (DFE), or the proportions of amino acid changing mutations with varying fitness effects throughout the genome. Overall, we find that the DFE for amino acid changing mutations is similar between dogs and wolves. Even genes thought to be most affected by domestication show a similar DFE, suggesting that the DFE has remained stable over evolutionary time.
