## Supplemental Tables for "Evolutionary consequences of domestication on the selective effects of new amino acid changing mutations in canids"

### Sheet: README
Supplemental Tables S1 - S6
Amorim et al. "Evolutionary consequences of domestication on the selective effects of new amino acid changing mutations in canids"
Table of Contents:
Table S1. Demographic parameter estimates considering a 2-epoch model.
Table S2. Selection parameter estimates considering gamma-distributed selection coefficients.
Table S3. Selection parameter estimates considering a neugamma distribution for the DFE.
Table S4. 2D demographic and selection parameter estimates considering three pairs of populations AW-BC, AW-LB, and AW-PG.
Table S5. Demographic parameter estimates considering a 3-epoch model.
Table S6. Shown are the estimated proportion of mutations in different ranges of |s| and the 95% confidence intervals considering different gene sets.

### Sheet: Table S1 - 2epoch
Analysis_type	Target_n	Portion_of_genome	Pop	ns	demog_func	mu	Lcds	NS_S	Lsyn	upper_bound	lower_bound	initval_p0	theta	ll_model	ll_data	Nanc	nua	Ta	nua_sc	Ta_sc	ll_model_converg	nua_converg	Ta_converg	nua_sd	Ta_sd	theta_sd
1	N_max	Whole_exome	AW	26	two_epoch	5.625e-09	20644027	2.21	6431161	10,5	1e-06,1e-06	0.3189986835293031,0.13002860029004615	10380.4	-69.8133	-62.1784	71736.5	0.188365	0.0136963	13512.7	1965.05	0.00163173	0.00441334	0.0059696	0.019713	0.00201264	78.5198
1	N_max & N_eq	Whole_exome	BC	12	two_epoch	5.625e-09	20225895	2.21	6300901	10,5	1e-06,1e-06	0.741653699584787,0.28374357915082354	7359.85	-31.1154	-29.0817	51913.9	0.338252	0.106215	17560	11028	0.000690367	0.00154666	0.00505246	0.0385539	0.0413055	326.627
1	N_max	Whole_exome	LB	18	two_epoch	5.625e-09	19659972	2.21	6124601	10,5	1e-06,1e-06	0.480676278585564,0.1107504015034563	11848	-43.8688	-42.2342	85977.4	0.199393	0.186022	17143.3	31987.4	0.000196132	0.00711463	0.00338297	0.104783	0.0477991	6712.88
1	N_max	Whole_exome	PG	28	two_epoch	5.625e-09	20474224	2.21	6378262	10,5	1e-06,1e-06	0.25999722082774485,0.1566382902298653	32021.1	-79.5903	-60.4704	223126	0.0355877	0.0814962	7940.55	36367.9	0.00531474	0.0821953	0.0419465	0.00955332	0.0121279	8681.75
2	N_eq	Whole_exome	AW	12	two_epoch	5.625e-09	20644027	2.21	6431161	10,5	1e-06,1e-06	0.33383930336619094,0.09562576808780338	10456.7	-30.8056	-30.5764	72264.3	0.0239364	0.00133325	1729.75	192.693	0.00526002	0.105107	0.108652	nan	nan	86.2089
2	N_eq	Whole_exome	LB	12	two_epoch	5.625e-09	19659972	2.21	6124601	10,5	1e-06,1e-06	0.2853187227569865,0.09206850635577261	10236.5	-29.2931	-29.2158	74283	0.229515	0.157858	17049	23452.3	5.21522e-06	0.00022024	0.000476951	0.0507144	0.0702752	3305.34
2	N_eq	Whole_exome	PG	12	two_epoch	5.625e-09	20474224	2.21	6378262	10,5	1e-06,1e-06	0.32461594895162155,0.08205092292808641	25469.7	-30.0441	-28.0866	177475	0.0411436	0.082162	7301.97	29163.5	0.000607069	0.0706342	0.0341678	0.0144428	0.0143827	9129.76
3	N_max	immune	AW	26	two_epoch	5.625e-09	3040579	2.21	947220	10,5	1e-06,1e-06	0.2454522532983276,0.05948216332742994	610.504	-46.771	-43.6986	28645.4	0.298514	0.0300633	8551.05	1722.35	3.66357e-05	0.00107427	0.00168926	0.114561	0.0215346	21.6594
3	N_max	neuro	AW	26	two_epoch	5.625e-09	4729731	2.21	1473436	10,5	1e-06,1e-06	0.2995885317888615,0.09440646279950649	793.469	-48.5529	-45.6417	23934	9.85829e-05	3.51919e-06	2.35949	0.168457	0.00272173	0.738354	0.741594	7.80874e-05	4.28356e-06	15.4329
3	N_max	domest	AW	26	two_epoch	5.625e-09	8606538	2.21	2681164	10,5	1e-06,1e-06	0.38991605535117063,0.15095550775109673	1566.95	-54.0046	-49.9375	25974.7	0.191258	0.0121916	4967.86	633.347	0.000130724	0.00577568	0.00836392	nan	nan	28.4758
3	N_max	immune	BC	12	two_epoch	5.625e-09	2978994	2.21	928035	10,5	1e-06,1e-06	0.20668963412440652,0.09049379705399488	399.335	-21.7498	-20.4852	19124.5	0.17069	0.0294881	3264.38	1127.89	2.66305e-05	0.00456671	0.00646488	0.19796	0.0497635	27.6172
3	N_max	neuro	BC	12	two_epoch	5.625e-09	4633933	2.21	1443592	10,5	1e-06,1e-06	0.22237021340170884,0.05779973106764008	2545	-25.3047	-21.4671	78353.9	0.072927	0.15372	5714.12	24089.2	0.000234593	0.0694774	0.0336114	0.0796567	0.0836675	2805.55
3	N_max	domest	BC	12	two_epoch	5.625e-09	8432218	2.21	2626859	10,5	1e-06,1e-06	0.3803701954420198,0.18535778729136154	3702.2	-25.6553	-23.4641	62638.4	0.112672	0.209953	7057.6	26302.2	0.000208091	0.0401426	0.0142499	0.106533	0.0801554	3526.71
3	N_max	immune	LB	18	two_epoch	5.625e-09	2895641	2.21	902068	10,5	1e-06,1e-06	0.2350230850522344,0.07860519690439846	525.29	-33.3172	-29.5932	25880.8	0.300322	0.173126	7772.56	8961.28	4.62468e-07	7.30221e-05	0.000494522	0.100984	0.202671	281.178
3	N_max	neuro	LB	18	two_epoch	5.625e-09	4504275	2.21	1403200	10,5	1e-06,1e-06	0.3197920245799848,0.0964571783797549	715.525	-33.7867	-30.8283	22663.3	0.311823	0.198585	7066.93	9001.17	7.29055e-07	0.000188016	0.00057038	0.14079	0.214139	437.05
3	N_max	domest	LB	18	two_epoch	5.625e-09	8196284	2.21	2553359	10,5	1e-06,1e-06	0.3501758126174754,0.06344087148425041	1223.13	-38.7715	-33.8974	21290.1	0.314037	0.123709	6685.88	5267.54	1.1689e-05	0.000202596	0.00106373	0.0378114	0.0700623	142.564
3	N_max	immune	PG	24	two_epoch	5.625e-09	3015569	2.21	939429	10,5	1e-06,1e-06	0.20681099029152353,0.10462350412278554	1007.86	-37.1164	-35.3733	47681.9	0.0706123	0.12082	3366.93	11521.9	7.53368e-05	0.050901	0.0168408	0.149617	0.0966643	2139.53
3	N_max	neuro	PG	24	two_epoch	5.625e-09	4690828	2.21	1461317	10,5	1e-06,1e-06	0.4513166152292388,0.17125354312516433	2225.24	-39.678	-37.1984	67678.5	0.0393771	0.0864756	2664.98	11705.1	0.000533058	0.0744973	0.0379854	0.0430451	0.0503476	2456.21
3	N_max	domest	PG	24	two_epoch	5.625e-09	8535747	2.21	2659111	10,5	1e-06,1e-06	0.27729491411790097,0.06693663246537884	4987.1	-43.6734	-41.3717	83354.5	0.0345187	0.0794671	2877.29	13247.9	0.000682391	0.0776002	0.0392002	0.0238674	0.0306783	3489.1
4	N_max	Whole_exome	MD	32	two_epoch	5.625e-09	15136299	2.21	4715357	10,5	1e-06,1e-06	0.4639658643487527,0.17959021748273415	5347.79	-88.3221	-69.9955	50405.4	0.555042	0.0576967	27977.1	5816.45	0.000907382	0.000808503	0.00273217	0.027618	0.0095982	58.8085
4	N_max	Whole_exome	MW	16	two_epoch	5.625e-09	15860106	2.21	4940842	10,5	1e-06,1e-06	0.5563507197925708,0.12447257823166201	2594.52	-40.0727	-38.6093	23338.5	3.99522	3.76676	93242.6	175822	0.245001	0.14065	0.218645	2.5904	3.3307	1687.99
4	N_max	Whole_exome	TM	14	two_epoch	5.625e-09	10852734	2.21	3380914	10,5	1e-06,1e-06	0.5619332583358221,0.062307125991953705	3917.51	-33.1156	-31.7033	51498.4	0.432627	0.0739029	22279.6	7611.76	7.47827e-05	0.00073042	0.00183291	0.0971405	0.0470228	105.664
5	N_max	Whole_exome	AW	26	two_epoch	6.73e-09	20644027	2.21	6431161	10,5	1e-06,1e-06	0.32460275547272455,0.08659393051708786	10379.8	-69.8134	-62.1784	59954.7	0.187429	0.0136012	11237.3	1630.91	0.00155862	0.00541871	0.007513	0.0225675	0.00230128	78.9516
5	N_max	Whole_exome	BC	12	two_epoch	6.73e-09	20225895	2.21	6300901	10,5	1e-06,1e-06	0.31298237897182196,0.18036832253328372	7357	-31.128	-29.0817	43373.4	0.331897	0.106628	14395.5	9249.63	0.000161975	0.000570371	0.00208355	0.0378403	0.0422394	348.032
5	N_max	Whole_exome	LB	18	two_epoch	6.73e-09	19659972	2.21	6124601	10,5	1e-06,1e-06	0.4403326094604901,0.13804583822552313	11872.3	-43.8688	-42.2342	72008.3	0.199003	0.186174	14329.9	26812.1	0.000199269	0.00606227	0.00304992	0.0853529	0.038517	5467.24
5	N_max	Whole_exome	PG	28	two_epoch	6.73e-09	20474224	2.21	6378262	10,5	1e-06,1e-06	0.1651661359899012,0.09321313762834119	25172	-79.5906	-60.4704	146602	0.0451926	0.0921013	6625.32	27004.5	0.00460332	0.0679757	0.033773	0.014626	0.0146884	8204.46
5	N_max	Whole_exome	AW	26	two_epoch	5.625e-09	20644027	2.31	6236866	10,5	1e-06,1e-06	0.22105285616869275,0.11118221410501916	10379.7	-69.8134	-62.1784	73966.5	0.188324	0.0136853	13929.7	2024.51	0.00159636	0.0055099	0.00747522	0.0203296	0.00207471	78.5972
5	N_max	Whole_exome	BC	12	two_epoch	5.625e-09	20225895	2.31	6110542	10,5	1e-06,1e-06	0.40968455100551954,0.15940549969857665	7357.15	-31.128	-29.0817	53511.5	0.331926	0.106655	17761.9	11414.6	0.000210133	0.000667683	0.00263651	0.0376618	0.0420541	346.93
5	N_max	Whole_exome	LB	18	two_epoch	5.625e-09	19659972	2.31	5939568	10,5	1e-06,1e-06	0.4802383092283735,0.1487746398558785	11850.1	-43.8688	-42.2342	88671.7	0.199349	0.18602	17676.6	32989.5	0.000205061	0.00736625	0.00376859	0.110564	0.050373	7089.22
5	N_max	Whole_exome	PG	28	two_epoch	5.625e-09	20474224	2.31	6185566	10,5	1e-06,1e-06	0.3181394216190185,0.15783808560742857	24950.1	-79.5907	-60.4704	179271	0.0455878	0.0924803	8172.59	33158.1	0.00488694	0.084372	0.041634	0.0149321	0.0148461	8229.22
5	N_max	Whole_exome	AW	26	two_epoch	3e-09	20644027	2.21	6431161	10,5	1e-06,1e-06	0.1581530598898105,0.06608945138258879	10380.3	-69.8135	-62.1784	134505	0.187155	0.0135806	25173.3	3653.33	0.002353	0.00574635	0.00765288	0.0227524	0.00231998	78.9934
5	N_max	Whole_exome	BC	12	two_epoch	3e-09	20225895	2.21	6300901	10,5	1e-06,1e-06	0.30383186916998767,0.12521929200448884	7356.28	-31.128	-29.0817	97291.3	0.331795	0.10652	32280.8	20726.9	0.000172053	0.000570254	0.00200217	0.0385857	0.0430007	352.454
5	N_max	Whole_exome	LB	18	two_epoch	3e-09	19659972	2.21	6124601	10,5	1e-06,1e-06	0.49231419131768045,0.11186166773547074	11861.4	-43.8688	-42.2342	161390	0.199187	0.18612	32146.9	60076	0.000208533	0.00603303	0.0032068	0.0793474	0.0359802	5068.1
5	N_max	Whole_exome	PG	28	two_epoch	3e-09	20474224	2.21	6378262	10,5	1e-06,1e-06	0.3156190981111662,0.14855973585222498	24658.6	-79.5914	-60.4704	322170	0.046143	0.0930444	14865.9	59952.2	0.00405425	0.0587251	0.0283297	0.015148	0.0148802	8146.99

### Sheet: Table S2 - gamma
Analysis_type	Target_n	Portion_of_genome	Pop	Nrun	ns	pdf_func	mu	Lcds	NS_S	Lnonsyn	upper_bound	lower_bound	initval	initval_p0	theta_nonsyn	ll_model	ll_data	Nanc	shape	scale	shape_us	scale_us	ll_model_converg	shape_converg	scale_converg	shape_sd	scale_sd	scale_sd_us
1	N_max	Whole_exome	AW	50	26	gamma	5.625e-09	20644027	2.21	14212866	2.0,1000000.0	0.001,0.01	0.2,4000.0	0.18226561140414588,2246.4727691321564	22940.6	-78.1582	-58.941	71736.5	0.103194	978491	0.103194	6.82004	0.780665	0.00348458	0.0294701	0.00276195	311650	2.17219
1	N_max & N_eq	Whole_exome	BC	25	12	gamma	5.625e-09	20225895	2.21	13924994	2.0,1000000.0	0.001,0.01	0.2,4000.0	0.23607372877417798,2772.5563775157148	16265.3	-33.5809	-27.6518	51913.9	0.101769	995896	0.101769	9.5918	0.405439	0.00671056	0.0573304	0.00333553	390731	3.76326
1	N_max	Whole_exome	LB	50	18	gamma	5.625e-09	19659972	2.21	13535371	2.0,1000000.0	0.001,0.01	0.2,4000.0	0.2687212474382261,2861.140607442915	26184	-58.0343	-39.9384	85977.4	0.106873	987688	0.106873	5.74388	0.428983	0.00404289	0.0333366	0.00258088	271266	1.57754
1	N_max	Whole_exome	PG	50	28	gamma	5.625e-09	20474224	2.21	14095962	2.0,1000000.0	0.001,0.01	0.2,4000.0	0.23685507510108708,4531.091370416865	70766.6	-124.167	-57.3216	223126	0.108158	997113	0.108158	2.23441	2.08867	0.00541477	0.0426725	0.00194194	177174	0.397026
2	N_eq	Whole_exome	AW	50	12	gamma	5.625e-09	20644027	2.21	14212866	2.0,1000000.0	0.001,0.01	0.2,4000.0	0.11445165801070101,3384.6405443715544	23109.3	-32.3202	-29.116	72264.3	0.10142	995259	0.10142	6.88625	0.312656	0.00436633	0.0430093	0.00315016	375794	2.60013
2	N_eq	Whole_exome	LB	100	12	gamma	5.625e-09	19659972	2.21	13535371	2.0,1000000.0	0.001,0.01	0.2,4000.0	0.38492478187536483,4251.8935668161475	22622.6	-30.5926	-27.7277	74283	0.104643	970190	0.104643	6.53036	0.170574	0.00454696	0.0387859	0.00460623	509639	3.43039
2	N_eq	Whole_exome	PG	50	12	gamma	5.625e-09	20474224	2.21	14095962	2.0,1000000.0	0.001,0.01	0.2,4000.0	0.34691957971986287,3581.1086878386723	56287.9	-39.2864	-26.7633	177475	0.104503	995576	0.104503	2.80483	0.469664	0.00417556	0.0368631	0.00326185	344978	0.971902
3	N_max	immune	AW	50	26	gamma	5.625e-09	3040579	2.21	2093359	2.0,1000000.0	0.001,0.01	0.2,4000.0	0.13558050219307993,7163.964859877735	1349.21	-45.4767	-39.154	28645.4	0.11912	995384	0.11912	17.3742	0.10987	0.00449481	0.037942	0.00895329	871508	15.212
3	N_max	neuro	AW	50	26	gamma	5.625e-09	4729731	2.21	3256295	2.0,1000000.0	0.001,0.01	0.2,4000.0	0.25729317769543,2762.4990764005493	1753.57	-45.1794	-38.9369	23934	0.144817	966432	0.144817	20.1895	0.0400571	0.00517885	0.0450441	0.0164968	1.31212e+06	27.4112
3	N_max	domest	AW	50	26	gamma	5.625e-09	8606538	2.21	5925374	2.0,1000000.0	0.001,0.01	0.2,4000.0	0.12885493080681754,6563.278360206305	1852.9	-53.1594	-44.3155	13898.1	0.126799	997062	0.126799	35.8706	0.228839	0.00527305	0.0458967	0.00628904	606373	21.815
3	N_max	immune	BC	50	12	gamma	5.625e-09	2978994	2.21	2050959	2.0,1000000.0	0.001,0.01	0.2,4000.0	0.35745536859573823,3739.861061575238	882.531	-20.2739	-18.4897	19124.5	0.124331	495732	0.124331	12.9606	0.00195739	0.00903754	0.100764	0.0264488	1.21471e+06	31.7579
3	N_max	neuro	BC	50	12	gamma	5.625e-09	4633933	2.21	3190341	2.0,1000000.0	0.001,0.01	0.2,4000.0	0.31184925129482277,6663.157086442489	3746.2	-22.791	-19.0399	52188.1	0.184458	980840	0.184458	9.39716	0.0139431	0.00263435	0.0208568	0.0263402	1.1878e+06	11.38
3	N_max	domest	BC	50	12	gamma	5.625e-09	8432218	2.21	5805359	2.0,1000000.0	0.001,0.01	0.2,4000.0	0.23623300940158895,5517.880291476413	8181.86	-25.5507	-21.1651	62638.4	0.133801	984740	0.133801	7.86051	0.0809479	0.00500566	0.0399521	0.0082359	659403	5.26357
3	N_max	immune	LB	50	18	gamma	5.625e-09	2895641	2.21	1993573	2.0,1000000.0	0.001,0.01	0.2,4000.0	0.3059434136540331,2962.313887692356	1160.89	-36.0283	-26.1211	25880.8	0.127907	930243	0.127907	17.9717	0.0459691	0.00520814	0.0428522	0.0162486	1.37937e+06	26.6486
3	N_max	neuro	LB	50	18	gamma	5.625e-09	4504275	2.21	3101075	2.0,1000000.0	0.001,0.01	0.2,4000.0	0.12055233161156516,6783.358688134425	1581.31	-30.3146	-26.7434	22663.3	0.140324	972162	0.140324	21.448	0.141313	0.00556654	0.0489621	0.0105094	827776	18.2625
3	N_max	domest	LB	50	18	gamma	5.625e-09	8196284	2.21	5642925	2.0,1000000.0	0.001,0.01	0.2,4000.0	0.17220267279585916,4347.199733203812	2703.11	-36.011	-30.0487	21290.1	0.133092	991357	0.133092	23.2821	0.103927	0.00586825	0.0471081	0.00696086	595324	13.9812
3	N_max	immune	PG	50	24	gamma	5.625e-09	3015569	2.21	2076140	2.0,1000000.0	0.001,0.01	0.2,4000.0	0.16320402973366122,6718.809651029173	2227.37	-41.7057	-31.6382	47681.9	0.124253	965869	0.124253	10.1283	0.150487	0.00960365	0.0449471	0.0110977	910466	9.5473
3	N_max	neuro	PG	50	24	gamma	5.625e-09	4690828	2.21	3229511	2.0,1000000.0	0.001,0.01	0.2,4000.0	0.33047643440645735,3556.8495291439235	1800.05	-35.1294	-31.899	24772.3	0.197671	992084	0.197671	20.0241	0.0651783	0.00663761	0.0405157	0.0200679	821735	16.5858
3	N_max	domest	PG	50	24	gamma	5.625e-09	8535747	2.21	5876636	2.0,1000000.0	0.001,0.01	0.2,4000.0	0.3304451384426156,2339.6649979449567	3407.35	-45.9286	-36.8819	25769.5	0.182504	987994	0.182504	19.1699	0.260909	0.00792156	0.0380527	0.014049	628622	12.197
4	N_max	Whole_exome	MD	50	32	gamma	5.625e-09	15136299	2.21	10420942	2.0,1000000.0	0.001,0.01	0.2,4000.0	0.16246859718435813,2480.8687456015737	19973.7	-73.676	-65.7874	85186.4	0.18388	9155.68	0.18388	0.0537391	0.0210892	0.00247336	0.0161243	0.00823786	2695.22	0.0158196
4	N_max	Whole_exome	MW	50	16	gamma	5.625e-09	15860106	2.21	10919264	2.0,1000000.0	0.001,0.01	0.2,4000.0	0.10897913345833361,4240.26957361986	5733.89	-41.5935	-36.2395	23338.5	0.147981	11463.2	0.147981	0.245586	0.025237	0.00437139	0.0383587	0.00819166	5495.13	0.117726
4	N_max	Whole_exome	TM	50	14	gamma	5.625e-09	10852734	2.21	7471820	2.0,1000000.0	0.001,0.01	0.2,4000.0	0.3235441699023301,3216.2398786212034	8657.7	-30.766	-30.352	51498.4	0.122934	49136.3	0.122934	0.477067	0.0141435	0.00425201	0.0374261	0.0154725	56969.8	0.553122
5	N_max	Whole_exome	AW	50	26	gamma	6.73e-09	20644027	2.21	14212866	2.0,1000000.0	0.001,0.01	0.2,4000.0	0.1257834044643618,2012.144101726109	22939.3	-78.166	-58.941	59954.7	0.103416	960684	0.103416	8.01175	0.554171	0.00441755	0.0310098	0.00310159	343643	2.86585
5	N_max	Whole_exome	BC	50	12	gamma	6.73e-09	20225895	2.21	13924994	2.0,1000000.0	0.001,0.01	0.2,4000.0	0.11724900556482282,4385.619615991353	16259	-33.0293	-27.6518	43373.4	0.101744	969004	0.101744	11.1705	0.15257	0.00471919	0.0458516	0.0180074	2.09766e+06	24.1814
5	N_max	Whole_exome	LB	50	18	gamma	6.73e-09	19659972	2.21	13535371	2.0,1000000.0	0.001,0.01	0.2,4000.0	0.3819509075058006,3345.5284401188082	26237.8	-57.8762	-39.9384	72008.3	0.107358	983623	0.107358	6.82992	0.691476	0.00411672	0.0328263	0.00377092	401835	2.79019
5	N_max	Whole_exome	PG	50	28	gamma	6.73e-09	20474224	2.21	14095962	2.0,1000000.0	0.001,0.01	0.2,4000.0	0.2268088717933031,7498.577670678645	55630.1	-116.919	-57.3216	146602	0.107417	975175	0.107417	3.32593	2.78844	0.00567755	0.0508202	0.00203154	186840	0.637237
5	N_max	Whole_exome	AW	50	26	gamma	5.625e-09	20644027	2.31	14407161	2.0,1000000.0	0.001,0.01	0.2,4000.0	0.1812302862570783,6727.574917553519	23977.1	-80.2784	-58.941	73966.5	0.106935	961212	0.106935	6.49761	0.586416	0.00378952	0.0311136	0.0024755	263060	1.77824
5	N_max	Whole_exome	BC	50	12	gamma	5.625e-09	20225895	2.31	14115353	2.0,1000000.0	0.001,0.01	0.2,4000.0	0.2721491381314802,2087.1376610650427	16995	-33.4555	-27.6518	53511.5	0.104895	994401	0.104895	9.29146	0.26977	0.0045045	0.0421217	0.00418439	478890	4.47465
5	N_max	Whole_exome	LB	50	18	gamma	5.625e-09	19659972	2.31	13720404	2.0,1000000.0	0.001,0.01	0.2,4000.0	0.36292349100040017,5035.144156966813	27373.8	-59.505	-39.9384	88671.7	0.110742	995777	0.110742	5.61496	0.567681	0.00365056	0.031128	0.00296919	306896	1.73052
5	N_max	Whole_exome	PG	50	28	gamma	5.625e-09	20474224	2.31	14288658	2.0,1000000.0	0.001,0.01	0.2,4000.0	0.10301259820779751,3480.692940352797	57634.8	-120.912	-57.3216	179271	0.112017	997417	0.112017	2.78186	3.2287	0.0053638	0.0470948	0.00252723	237378	0.662064
5	N_max	Whole_exome	AW	50	26	gamma	3e-09	20644027	2.21	14212866	2.0,1000000.0	0.001,0.01	0.2,4000.0	0.32805121275584725,3110.5999362924877	22940.4	-78.123	-58.941	134505	0.102847	995297	0.102847	3.69985	0.525609	0.00301994	0.0232991	0.00218311	248987	0.925567
5	N_max	Whole_exome	BC	50	12	gamma	3e-09	20225895	2.21	13924994	2.0,1000000.0	0.001,0.01	0.2,4000.0	0.26021530846563407,3299.26024746671	16257.4	-32.999	-27.6518	97291.3	0.101525	987897	0.101525	5.077	0.188649	0.0037312	0.0352432	0.00794624	943982	4.85132
5	N_max	Whole_exome	LB	50	18	gamma	3e-09	19659972	2.21	13535371	2.0,1000000.0	0.001,0.01	0.2,4000.0	0.374276403278761,2555.268152034963	26213.8	-57.8752	-39.9384	161390	0.107184	989082	0.107184	3.06425	0.682179	0.00596871	0.0453062	0.00328815	350889	1.08708
5	N_max	Whole_exome	PG	50	28	gamma	3e-09	20474224	2.21	14095962	2.0,1000000.0	0.001,0.01	0.2,4000.0	0.21685472409912895,5927.037413774611	54495.5	-116.982	-57.3216	322170	0.106887	978205	0.106887	1.51815	1.88071	0.00581869	0.0481257	0.00189809	173339	0.269018
5	N_max	Whole_exome	AW	50	26	gamma	5.625e-09	20644027	2.21	14212866	2.0,1000000.0	0.001,0.01	0.2,4000.0	0.3419008507774948,5926.952789366873	12858.4	-73.7336	-58.941	40208.9	0.0990114	950146	0.0990114	11.8151	0.415621	0.00227966	0.0197654	0.00281438	335705	4.17451
5	N_max	Whole_exome	BC	50	12	gamma	5.625e-09	20225895	2.21	13924994	2.0,1000000.0	0.001,0.01	0.2,4000.0	0.23395927344490383,2668.013292675478	35427.2	-31.86	-27.6518	113073	0.114239	973015	0.114239	4.3026	0.137257	0.00258559	0.0241558	0.00625247	578727	2.55909
5	N_max	Whole_exome	LB	50	18	gamma	5.625e-09	19659972	2.21	13535371	2.0,1000000.0	0.001,0.01	0.2,4000.0	0.31168699079379336,6904.9809282687875	33703.6	-51.5717	-39.9384	110668	0.122791	946684	0.122791	4.27712	0.196177	0.00520075	0.0354628	0.0102642	825318	3.72879
5	N_max	Whole_exome	PG	50	28	gamma	5.625e-09	20474224	2.21	14095962	2.0,1000000.0	0.001,0.01	0.2,4000.0	0.31879368387099294,3759.9214643871023	29846.9	-88.7114	-57.3216	94106.9	0.151265	985254	0.151265	5.23476	0.900411	0.00412154	0.0253333	0.00430383	225642	1.19886

### Sheet: Table S3 - neugamma
Analysis_type	Target_n	Portion_of_genome	Nrun	pop	ns	pdf_func	mu	Lcds	NS_S	Lnonsyn	upper_bound	lower_bound	initval	initval_p0	theta_nonsyn	ll_model	ll_data	Nanc	pneu	shape	scale	pneu_us	shape_us	scale_us	ll_model_converg	pneu_converg	shape_converg	scale_converg	pneu_sd	shape_sd	scale_sd	scale_sd_us
1	N_max	Whole_exome	50	AW	26	neugamma	5.625e-09	20644027	2.21	14212866	1.0,2.0,1000000.0	1e-05,0.001,0.01	0.3,0.2,4000.0	0.19625201588767208,0.10904154280531049,2342.4472690033276	22940.6	-72.6671	-58.941	71736.5	0.140653	0.146981	993625	0.140653	0.146981	6.92552	0.208826	0.0528717	0.0269463	0.0717932	0.0226709	0.0130167	452820	3.15613
1	N_max	Whole_exome	50	BC	12	neugamma	5.625e-09	20225895	2.21	13924994	1.0,2.0,1000000.0	1e-05,0.001,0.01	0.3,0.2,4000.0	0.15711444022492171,0.18254548114012603,3975.8393918480047	16260	-32.2436	-27.6518	51897	0.125936	0.138384	928325	0.125936	0.138384	8.94392	0.142368	0.0850506	0.0661063	0.292852	0.0391169	0.0184241	627566	6.04626
1	N_max	Whole_exome	50	LB	18	neugamma	5.625e-09	19659972	2.21	13535371	1.0,2.0,1000000.0	1e-05,0.001,0.01	0.3,0.2,4000.0	0.17068013493440462,0.2353605038151718,6656.915576532224	26184	-50.7872	-39.9384	85977.4	0.195021	0.192816	970572	0.195021	0.192816	5.64435	0.106488	0.0357079	0.038241	0.101896	0.0232279	0.0278402	746962	4.34394
1	N_max	Whole_exome	200	PG	28	neugamma	5.625e-09	20474224	2.21	14095962	1.0,2.0,1000000.0	1e-05,0.001,0.01	0.3,0.2,4000.0	0.4898019328420015,0.21895895535283147,2312.806626706776	70766.6	-63.8492	-57.3216	223126	0.287057	0.939439	255478	0.287057	0.939439	0.572496	0.0136277	0.0006093	0.263546	0.384196	0.00317144	0.0728655	549407	1.23116
4	N_max	Whole_exome	50	MD	32	neugamma	5.625e-09	15136299	2.21	10420942	1.0,2.0,1000000.0	1e-05,0.001,0.01	0.3,0.2,4000.0	0.1872268850046081,0.15570154016210425,3555.07490513867	19973.7	-70.0977	-65.7874	85186.4	0.225675	0.749074	410.957	0.225675	0.749074	0.0024121	0.895545	0.09356	0.224208	0.443619	nan	nan	nan	nan
4	N_max	Whole_exome	50	MW	16	neugamma	5.625e-09	15860106	2.21	10919264	1.0,2.0,1000000.0	1e-05,0.001,0.01	0.3,0.2,4000.0	0.30046005619202276,0.22999949085248336,2700.935895369512	5733.89	-41.7676	-36.2395	23338.5	0.0254728	0.161292	8643.68	0.0254728	0.161292	0.18518	0.414656	0.229108	0.0552135	0.223826	0.0308117	0.0146138	2881.55	0.0617338
4	N_max	Whole_exome	50	TM	14	neugamma	5.625e-09	10852734	2.21	7471820	1.0,2.0,1000000.0	1e-05,0.001,0.01	0.3,0.2,4000.0	0.4165818130020004,0.18377934067131382,6653.131099770412	8657.7	-30.7789	-30.352	51498.4	0.109934	0.181485	13758.6	0.109934	0.181485	0.133582	0.0300076	0.147409	0.0947709	0.313103	0.100674	0.0699205	16111.6	0.156428

### Sheet: Table S4 - 2D
Population_pair	demo_model	ll_demo	nu1	nu2	T	m	theta	Na	N1	N2	ll_DFE	lognormal_mu	lognormal_sigma	rho
AW-LB	split_mig	-1116.55	0.419271	0.14686	0.105874	0.526719	11114.8	20345.2	8530.16	1252.74	-1008.81	7.19691	9.86719	0.999743
AW-PG	split_mig	-1568.65	0.362005	0.0646633	0.0747953	0.391783	11864.4	21717.4	7861.81	508.37	-1354.34	7.09958	9.82876	0.999808
AW-BC	split_mig	-869.296	0.452314	0.165567	0.117978	0.519688	10750.3	19678	8900.65	1473.66	-792.761	6.72804	9.26708	0.999744

### Sheet: Table S5 - 3epoch
Analysis_type	Target_n	Portion_of_genome	pop	ns	demog_func	mu	Lcds	NS_S	Lsyn	upper_bound	lower_bound	initval	initval_p0	theta	ll_model	ll_data	Nanc	nua	nub	Ta	Tb	nua_sc	nub_sc	Ta_sc	Tb_sc	ll_model_converg	nua_converg	nub_converg	Ta_converg	Tb_converg	nua_sd	nub_sd	Ta_sd	Tb_sd	theta_sd
5	N_max	Whole_exome	AW	26	three_epoch	5.625e-09	20644027	2.21	6431161	10,10,5,5	1e-06,1e-06,1e-06,1e-06	0.3,0.3,0.1,0.1	0.17558708263646697,0.5775587847661394,0.1967217052675631,0.17168571182145387	5818.27	-68.2641	-62.1784	40208.9	2.08047	0.494439	3.00838	0.0569578	83653.3	19880.8	241928	4580.42	0.00722979	0.166103	0.166955	0.280182	0.170753	0.217481	nan	1.58496	nan	1116.59
5	N_max	Whole_exome	BC	12	three_epoch	5.625e-09	20225895	2.21	6300901	10,10,5,5	1e-06,1e-06,1e-06,1e-06	0.3,0.3,0.1,0.1	0.5044630017242605,0.4788583880184697,0.051387855888794604,0.19872568834734863	16030.4	-30.2608	-29.0817	113073	0.234161	4.12129e-05	0.380903	1.13938e-06	26477.3	4.66007	86139.7	0.257665	0.00668263	0.0887577	0.934421	0.00733346	0.939379	0.135675	0.000780019	0.0386329	1.09774e-06	9625.27
5	N_max	Whole_exome	LB	18	three_epoch	5.625e-09	19659972	2.21	6124601	10,10,5,5	1e-06,1e-06,1e-06,1e-06	0.3,0.3,0.1,0.1	0.1775528659999451,0.27945170815431986,0.14618546413671835,0.06106888864022686	15250.5	-43.8575	-42.2342	110668	0.158846	0.150586	0.192025	0.00624974	17579.2	16665.1	42502.2	1383.3	0.0114203	0.65823	1.45394	0.568274	0.519072	0.079379	0.0886486	0.0332547	0.0364352	8151.59
5	N_max	Whole_exome	PG	28	three_epoch	5.625e-09	20474224	2.21	6378262	10,10,5,5	1e-06,1e-06,1e-06,1e-06	0.3,0.3,0.1,0.1	0.1660597724210944,0.388777641307709,0.0638003550608717,0.12450303085414081	13505.4	-72.95	-60.4704	94106.9	0.000825568	0.107877	0.000846553	0.0195737	77.6917	10152	159.333	3684.04	3.77264	2.28999	0.343417	2.33823	0.302581	0.000188909	0.0294828	nan	0.00496429	3326.84

### Sheet: Table S6 - gene sets
POP	Distrib	Gene_set	s_range	lower_bound_CI	MLE	upper_bound_CI
AW	Gamma	domest	[0,1e-5)	0.1269	0.1568	0.4418
AW	Gamma	domest	[1e-5,1e-4)	0.0468	0.0532	0.1497
AW	Gamma	domest	[1e-4,1e-3)	0.0636	0.0712	0.1935
AW	Gamma	domest	[1e-3,1e-2)	0.0861	0.0953	0.1849
AW	Gamma	domest	[1e-2,0.5]	0.0314	0.6236	0.6737
BC	Gamma	domest	[0,1e-5)	0.1351	0.1733	0.4307
BC	Gamma	domest	[1e-5,1e-4)	0.0539	0.0625	0.1527
BC	Gamma	domest	[1e-4,1e-3)	0.075	0.0851	0.2014
BC	Gamma	domest	[1e-3,1e-2)	0.1032	0.1157	0.1969
BC	Gamma	domest	[1e-2,0.5]	0.0325	0.5634	0.6294
LB	Gamma	domest	[0,1e-5)	0.1207	0.1513	0.4259
LB	Gamma	domest	[1e-5,1e-4)	0.0472	0.0543	0.1515
LB	Gamma	domest	[1e-4,1e-3)	0.0653	0.0737	0.1982
LB	Gamma	domest	[1e-3,1e-2)	0.09	0.1002	0.1915
LB	Gamma	domest	[1e-2,0.5]	0.0329	0.6205	0.6748
PG	Gamma	domest	[0,1e-5)	0.0504	0.0773	0.3077
PG	Gamma	domest	[1e-5,1e-4)	0.0307	0.0404	0.1596
PG	Gamma	domest	[1e-4,1e-3)	0.049	0.0615	0.236
PG	Gamma	domest	[1e-3,1e-2)	0.0779	0.0935	0.2556
PG	Gamma	domest	[1e-2,0.5]	0.0471	0.7273	0.7904
AW	Gamma	immune	[0,1e-5)	0.1435	0.1914	0.4851
AW	Gamma	immune	[1e-5,1e-4)	0.0515	0.0604	0.1496
AW	Gamma	immune	[1e-4,1e-3)	0.0694	0.0794	0.1933
AW	Gamma	immune	[1e-3,1e-2)	0.0925	0.1045	0.1848
AW	Gamma	immune	[1e-2,0.5]	0.0275	0.5643	0.6384
BC	Gamma	immune	[0,1e-5)	0.0854	0.1846	0.5848
BC	Gamma	immune	[1e-5,1e-4)	0.0398	0.0612	0.1581
BC	Gamma	immune	[1e-4,1e-3)	0.0578	0.0814	0.2208
BC	Gamma	immune	[1e-3,1e-2)	0.0823	0.1084	0.2267
BC	Gamma	immune	[1e-2,0.5]	0.02	0.5645	0.7303
LB	Gamma	immune	[0,1e-5)	0.1012	0.1685	0.5025
LB	Gamma	immune	[1e-5,1e-4)	0.0433	0.0577	0.1558
LB	Gamma	immune	[1e-4,1e-3)	0.0613	0.0775	0.2111
LB	Gamma	immune	[1e-3,1e-2)	0.0858	0.104	0.2106
LB	Gamma	immune	[1e-2,0.5]	0.026	0.5924	0.7054
PG	Gamma	immune	[0,1e-5)	0.1363	0.1903	0.4807
PG	Gamma	immune	[1e-5,1e-4)	0.0525	0.0631	0.1521
PG	Gamma	immune	[1e-4,1e-3)	0.0721	0.084	0.1998
PG	Gamma	immune	[1e-3,1e-2)	0.0977	0.1117	0.194
PG	Gamma	immune	[1e-2,0.5]	0.0279	0.5509	0.6362
AW	Gamma	neuro	[0,1e-5)	0.0777	0.1307	0.4465
AW	Gamma	neuro	[1e-5,1e-4)	0.0374	0.0517	0.1586
AW	Gamma	neuro	[1e-4,1e-3)	0.0553	0.0722	0.2232
AW	Gamma	neuro	[1e-3,1e-2)	0.0809	0.1007	0.231
AW	Gamma	neuro	[1e-2,0.5]	0.0309	0.6446	0.7469
BC	Gamma	neuro	[0,1e-5)	0.0402	0.0857	0.3727
BC	Gamma	neuro	[1e-5,1e-4)	0.0278	0.0454	0.1597
BC	Gamma	neuro	[1e-4,1e-3)	0.0468	0.0694	0.2497
BC	Gamma	neuro	[1e-3,1e-2)	0.0781	0.1061	0.2882
BC	Gamma	neuro	[1e-2,0.5]	0.0386	0.6935	0.8054
LB	Gamma	neuro	[0,1e-5)	0.0992	0.1381	0.4296
LB	Gamma	neuro	[1e-5,1e-4)	0.043	0.0527	0.1559
LB	Gamma	neuro	[1e-4,1e-3)	0.0613	0.0728	0.2116
LB	Gamma	neuro	[1e-3,1e-2)	0.0869	0.1005	0.2117
LB	Gamma	neuro	[1e-2,0.5]	0.0326	0.636	0.7074
PG	Gamma	neuro	[0,1e-5)	0.034	0.0618	0.306
PG	Gamma	neuro	[1e-5,1e-4)	0.0239	0.0356	0.1597
PG	Gamma	neuro	[1e-4,1e-3)	0.0404	0.0562	0.249
PG	Gamma	neuro	[1e-3,1e-2)	0.0678	0.0885	0.2863
PG	Gamma	neuro	[1e-2,0.5]	0.0473	0.7579	0.8328
